# Compartmental Profiling of PDE4B in Systemic Sclerosis

**DOI:** 10.64898/2026.07.27.740454

**Authors:** Astrid Hofman, Pietro Bearzi, Sara Burckhardt, Maryam Asadikorayam, Andrea Laimbacher, Cristian Iperi, Muriel Elhai, Cosimo Bruni, Flurin Struzenegger, Shervin Assassi, Laura Much, Anna-Maria Hoffmann-Vold, Blaž Burja, Helen C. Jarnigan, Michael L. Whitfield, Mike O. Becker, Lumeng Li, Philip Stauffer, Shihan Xu, Sophie Wagner, Yasmine Illi, Zhiyun Gong, Elena Pachera, Oliver Distler

## Abstract

**Objectives:** The preferential phosphodiesterase 4B (PDE4B) inhibitor nerandomilast was recently approved for treatment of idiopathic pulmonary fibrosis (IPF) and progressive pulmonary fibrosis. Its proposed immunomodulatory, anti-fibrotic, and endothelial-stabilising actions target all three cardinal features of SSc, yet PDE4B expression has not been systematically characterised in SSc tissue. We aimed to define PDE4B expression across fibrotic organs and cellular compartments in SSc.

**Methods:** PDE4B expression was profiled in SSc lung, peripheral blood mononuclear cells (PBMCs) and skin on the transcript level using single-cell RNA sequencing data and on the protein level using immunohistochemistry, immunofluorescence and multiplexed immunofluorescent stainings.

**Results:** PDE4B was consistently dysregulated in immune cells across SSc tissue and PBMCs, with compartment-specific direction and distribution. In SSc-ILD lung, expression was increased in CD8⁺ and CD4⁺ memory T-cells. In PBMCs, expression was increased in B cells, monocytes, and CD8⁺ T-cells, and stratified patients into three endotypes (PDE4B^ˡᵒ^/^ᵐᵉᵈ^/^hi^) not distinguishable by clinical variables. In skin, bulk RNA-seq showed a significant global increase, which localized to myeloid cells in scRNA-seq data. Approximately 90% of FAP⁺ activated fibroblasts co-expressed PDE4B at the protein level in SSc skin, identifying the activated fibroblast compartment as a candidate target for PDE4B inhibition. No PDE4B dysregulation was detected in vascular cell types.

**Conclusions:** This first cell-type-resolved characterisation of PDE4B in SSc demonstrates consistent immune-cell dysregulation across tissues and protein-level enrichment in activated fibroblasts. This provides a human-tissue rationale for the immunomodulatory and anti-fibrotic effects of PDE4B inhibition and supporting PDE4B as a disease-relevant therapeutic target in SSc.

**Key messages:** *What is already known on this topic:*

- Nerandomilast (BI 1015550), a PDE4B-preferential inhibitor, was approved for idiopathic pulmonary fibrosis and progressive pulmonary fibrosis.
- Pre-clinical studies indicate that PDE4B inhibition may act on all cardinal features of SSc.

*What this study adds:*

- First cell-type-resolved characterization of PDE4B expression across SSc-affected lung, PBMCs, and skin.
- PBMC PDE4B expression is heterogeneous, stratifying patients into PDE4Bˡᵒ/ᵐᵉᵈ/ʰⁱ endotypes independent of standard clinical variables.
- scRNA-seq shows increased myeloid PDE4B expression in SSc skin, while ∼90% of FAP⁺ activated fibroblasts in SSc skin express PDE4B protein.

*How this study might affect research, practice or policy:*

- The study strengthens the human-level evidence underpinning the target rationale for PDE4B inhibition in SSc.
