## Supplemental File 4 for "Compartmental Profiling of PDE4B in Systemic Sclerosis"

### Sheet: S1. Cell Type Annotation
p_val	avg_log2FC	pct.1	pct.2	p_val_adj	cluster	gene
0	4.22432	0.927	0.204	0	Keratinocytes	DSP
0	3.51221	0.95	0.231	0	Keratinocytes	S100A14
0	3.56775	0.865	0.153	0	Keratinocytes	DSC3
0	3.94587	0.905	0.196	0	Keratinocytes	LGALS7B
0	4.19582	0.896	0.192	0	Keratinocytes	LY6D
0	4.58549	0.786	0.093	0	Keratinocytes	PKP1
0	5.00076	0.888	0.203	0	Keratinocytes	LYPD3
0	6.04677	0.766	0.082	0	Keratinocytes	SBSN
0	3.01542	0.846	0.162	0	Keratinocytes	SERPINB5
0	2.9206	0.929	0.26	0	Keratinocytes	AQP3
0	2.6609	0.972	0.252	0	Pericytes	TAGLN
0	3.18729	0.844	0.143	0	Pericytes	TINAGL1
0	4.62084	0.869	0.172	0	Pericytes	C11orf96
0	2.49867	0.892	0.206	0	Pericytes	ACTA2
0	5.6037	0.734	0.08	0	Pericytes	MT1A
0	2.30298	0.902	0.257	0	Pericytes	TPM2
0	4.0311	0.932	0.289	0	Pericytes	RGS16
0	4.43284	0.854	0.221	0	Pericytes	GEM
0	2.16026	0.88	0.268	0	Pericytes	CPE
0	1.67116	0.733	0.144	0	Pericytes	MYLK
0	4.66429	0.939	0.213	0	Vascular Smooth Muscle cells	ACTA2
0	4.33598	0.975	0.262	0	Vascular Smooth Muscle cells	TAGLN
0	4.55651	0.931	0.264	0	Vascular Smooth Muscle cells	TPM2
0	5.18398	0.672	0.066	0	Vascular Smooth Muscle cells	MYH11
0	4.53251	0.684	0.097	0	Vascular Smooth Muscle cells	PPP1R14A
0	1.92527	0.906	0.319	0	Vascular Smooth Muscle cells	SPARCL1
0	4.18765	0.981	0.4	0	Vascular Smooth Muscle cells	MYL9
0	5.29581	0.59	0.037	0	Vascular Smooth Muscle cells	PLN
0	4.96281	0.696	0.155	0	Vascular Smooth Muscle cells	MYLK
0	4.35595	0.597	0.068	0	Vascular Smooth Muscle cells	LMOD1
0	4.87993	0.919	0.117	0	Hair follicle Cells	KRT15
0	4.47973	0.882	0.086	0	Hair follicle Cells	COL17A1
0	3.33724	0.97	0.252	0	Hair follicle Cells	S100A2
0	3.07281	0.996	0.291	0	Hair follicle Cells	KRT5
0	3.29127	0.932	0.313	0	Hair follicle Cells	DST
0	1.31933	0.884	0.308	0	Hair follicle Cells	FXYD3
0	1.3188	0.92	0.351	0	Hair follicle Cells	AQP3
0	1.19686	0.752	0.19	0	Hair follicle Cells	POSTN
0	2.01404	0.87	0.31	0	Hair follicle Cells	HOPX
0	2.25901	0.776	0.232	0	Hair follicle Cells	SOX15
0	7.14168	0.93	0.02	0	Myeloid Cells	TYROBP
0	9.10163	0.887	0.011	0	Myeloid Cells	AIF1
0	6.82761	0.868	0.017	0	Myeloid Cells	FCER1G
0	5.59754	0.851	0.047	0	Myeloid Cells	GPR183
0	6.22976	0.868	0.082	0	Myeloid Cells	HLA-DQA1
0	5.22458	0.939	0.167	0	Myeloid Cells	HLA-DPA1
0	8.11777	0.777	0.007	0	Myeloid Cells	PLEK
0	3.99639	0.937	0.167	0	Myeloid Cells	SRGN
0	5.61815	0.989	0.224	0	Myeloid Cells	HLA-DRA
0	10.4009	0.774	0.012	0	Myeloid Cells	LYZ
0	8.2466	0.844	0.014	0	Endothelial Cells	CLDN5
0	7.12771	0.846	0.02	0	Endothelial Cells	PECAM1
0	8.21813	0.811	0.007	0	Endothelial Cells	ECSCR
0	5.21615	0.868	0.068	0	Endothelial Cells	RAMP2
0	8.29859	0.79	0.013	0	Endothelial Cells	PLVAP
0	7.9258	0.749	0.007	0	Endothelial Cells	PCAT19
0	7.83168	0.737	0.01	0	Endothelial Cells	VWF
0	7.07469	0.738	0.015	0	Endothelial Cells	RAMP3
0	8.10016	0.727	0.006	0	Endothelial Cells	ADGRL4
0	5.41956	0.736	0.019	0	Endothelial Cells	GIMAP7
0	6.80679	0.915	0.107	0	Fibroblasts	LUM
0	6.69556	0.851	0.069	0	Fibroblasts	MMP2
0	4.45929	0.867	0.099	0	Fibroblasts	MFAP4
0	6.16567	0.846	0.082	0	Fibroblasts	CTSK
0	6.67776	0.872	0.123	0	Fibroblasts	FBLN1
0	4.47779	0.915	0.168	0	Fibroblasts	C1S
0	6.65188	0.882	0.138	0	Fibroblasts	APOD
0	5.22451	0.881	0.141	0	Fibroblasts	CCDC80
0	5.89749	0.966	0.227	0	Fibroblasts	COL1A2
0	5.14809	0.807	0.075	0	Fibroblasts	FBLN2
0	7.91442	0.968	0.023	0	Eccrine Cells	KRT19
0	9.04454	0.929	0.013	0	Eccrine Cells	AQP5
0	7.49292	0.942	0.03	0	Eccrine Cells	KRT7
0	5.8643	0.933	0.083	0	Eccrine Cells	KRT18
0	8.15516	0.849	0.013	0	Eccrine Cells	AZGP1
0	5.90576	0.883	0.061	0	Eccrine Cells	KRT8
0	7.76803	0.833	0.012	0	Eccrine Cells	PPP1R1B
0	5.92088	0.783	0.039	0	Eccrine Cells	EPCAM
0	6.27018	0.828	0.094	0	Eccrine Cells	SLC12A2
0	6.0303	0.739	0.027	0	Eccrine Cells	ELF3
0	5.04642	0.647	0.132	0	Schwann Cells	GPM6B
0	6.36014	0.561	0.054	0	Schwann Cells	PLP1
0	7.20695	0.459	0.02	0	Schwann Cells	S100B
0	7.94366	0.382	0.006	0	Schwann Cells	PCSK2
0	7.9059	0.342	0.005	0	Schwann Cells	CDH19
0	4.48661	0.409	0.082	0	Schwann Cells	SNCA
0	4.64862	0.321	0.05	0	Schwann Cells	TUBB2B
0	9.42162	0.276	0.007	0	Schwann Cells	MPZ
0	5.18208	0.306	0.05	0	Schwann Cells	SEMA3B
0	8.27852	0.256	0.003	0	Schwann Cells	NRXN1
0	3.67624	0.966	0.172	0	Lymphoid Cells	SRGN
0	6.21999	0.854	0.076	0	Lymphoid Cells	CXCR4
0	6.06569	0.799	0.035	0	Lymphoid Cells	CD52
0	6.06819	0.71	0.03	0	Lymphoid Cells	PTPRC
0	5.04636	0.822	0.142	0	Lymphoid Cells	IL32
0	5.66949	0.687	0.03	0	Lymphoid Cells	SAMSN1
0	5.51628	0.695	0.041	0	Lymphoid Cells	CORO1A
0	4.33726	0.853	0.201	0	Lymphoid Cells	DUSP2
0	10.0554	0.636	0.003	0	Lymphoid Cells	CD3D
0	6.6433	0.662	0.042	0	Lymphoid Cells	TRAC

### Sheet: S2. Average PDE4B Exp. CellType
Cell Types	Number Of Cells	Percentage Expressing	Mean Expression	Mean Expression (Only non-zero expressing cells)
Myeloid Cells	5134	45.36	0.6228	1.373
Eccrine Cells	1362	50.44	0.5816	1.153
Lymphoid Cells	4392	30.24	0.5146	1.7018
Schwann Cells	2095	9.12	0.1042	1.1427
Endothelial Cells	10618	9.76	0.0668	0.6849
Hair follicle Cells	10866	6.54	0.0468	0.7159
Keratinocytes	21644	4.17	0.0287	0.6877
Pericytes	6784	2.34	0.0277	1.1825
Fibroblasts	22727	2.81	0.0275	0.9791
Vascular Smooth Muscle cells	5574	1.27	0.0132	1.0394

### Sheet: S3. PDE4B Patient Mean Expr.
Subpopulations	Disease	Sample	Mean PDE4B Expression
Keratinocytes	HC	SC1	0.0809094
Keratinocytes	HC	SC4	0.130816
Keratinocytes	HC	SC18	0.0833741
Keratinocytes	HC	SC32	0.407916
Keratinocytes	HC	SC33	0.310142
Keratinocytes	HC	SC34	0.0484012
Keratinocytes	HC	SC50	0.175395
Keratinocytes	HC	SC68	0.268236
Keratinocytes	HC	SC124	0.181445
Keratinocytes	HC	SC125	0.170917
Keratinocytes	SSc	SC2	0.0225764
Keratinocytes	SSc	SC5	0.162468
Keratinocytes	SSc	SC19	0.21
Keratinocytes	SSc	SC49	0.139883
Keratinocytes	SSc	SC60	0.29717
Keratinocytes	SSc	SC69	0.182116
Keratinocytes	SSc	SC70	0.0616324
Keratinocytes	SSc	SC86	0.0974825
Keratinocytes	SSc	SC119	0.11217
Keratinocytes	SSc	SC159	0.229058
Keratinocytes	SSc	SC160	0.037115
Keratinocytes	SSc	SC163	0.245397
Keratinocytes	SSc	SC164	0.0841587
Keratinocytes	SSc	SC169	0.0357396
Keratinocytes	SSc	SC172	0.182101
Keratinocytes	SSc	SC176	0.136687
Keratinocytes	SSc	SC177	0.141433
Keratinocytes	SSc	SC178	0.213839
Keratinocytes	SSc	SC183	0.147189
Keratinocytes	SSc	SC184	0.117327
Keratinocytes	SSc	SC185	0.289502
Keratinocytes	SSc	SC188	0.136199
Keratinocytes	SSc	SC189	0.617615
Keratinocytes	SSc	SC190	0.0871545
Keratinocytes	SSc	SC202	0.15654
Keratinocytes	SSc	SC212	0.179533
Keratinocytes	SSc	SC214	0.137558
Keratinocytes	SSc	SC224	0.338372
Keratinocytes	SSc	SC225	0.247053
Keratinocytes	SSc	SC226	0.111911
Keratinocytes	SSc	SC229	0.570679
Keratinocytes	SSc	SC230	0.208466
Keratinocytes	SSc	SC235	0.101905
Keratinocytes	SSc	SC236	0.170248
Keratinocytes	SSc	SC237	0.301362
Keratinocytes	SSc	SC238	0.109018
Keratinocytes	SSc	SC239	0.362497
Keratinocytes	SSc	SC240	0.118866
Keratinocytes	SSc	SC245	0.261667
Keratinocytes	SSc	SC247	0.167854
Keratinocytes	SSc	SC248	0.111735
Keratinocytes	SSc	SC254	0.613358
Pericytes	HC	SC1	0.0965693
Pericytes	HC	SC4	0.023015
Pericytes	HC	SC18	0.0133891
Pericytes	HC	SC32	0
Pericytes	HC	SC33	0.00800423
Pericytes	HC	SC34	0
Pericytes	HC	SC50	0.00515081
Pericytes	HC	SC68	0
Pericytes	HC	SC124	0.0151528
Pericytes	HC	SC125	0.0550534
Pericytes	SSc	SC2	0
Pericytes	SSc	SC5	0.0629649
Pericytes	SSc	SC19	0.0171068
Pericytes	SSc	SC49	0.00802572
Pericytes	SSc	SC60	0.0418096
Pericytes	SSc	SC69	0.360584
Pericytes	SSc	SC70	0.0337046
Pericytes	SSc	SC86	0.00633086
Pericytes	SSc	SC119	0
Pericytes	SSc	SC159	0
Pericytes	SSc	SC160	0
Pericytes	SSc	SC163	0.0299113
Pericytes	SSc	SC164	0
Pericytes	SSc	SC169	0.0048645
Pericytes	SSc	SC172	0.00777085
Pericytes	SSc	SC176	0.0734346
Pericytes	SSc	SC177	0.0284244
Pericytes	SSc	SC178	0.0165174
Pericytes	SSc	SC183	0.0143514
Pericytes	SSc	SC184	0.012132
Pericytes	SSc	SC185	0.00861997
Pericytes	SSc	SC188	0.0290326
Pericytes	SSc	SC189	0.0382239
Pericytes	SSc	SC190	0.00347933
Pericytes	SSc	SC202	0.0250623
Pericytes	SSc	SC212	0.0548739
Pericytes	SSc	SC214	0.0100624
Pericytes	SSc	SC224	0.0217188
Pericytes	SSc	SC225	0.0511098
Pericytes	SSc	SC226	0.013829
Pericytes	SSc	SC229	0
Pericytes	SSc	SC230	0.0137921
Pericytes	SSc	SC235	0
Pericytes	SSc	SC236	0.00847005
Pericytes	SSc	SC237	0.0304884
Pericytes	SSc	SC238	0.0343681
Pericytes	SSc	SC239	0
Pericytes	SSc	SC240	0.0352368
Pericytes	SSc	SC245	0
Pericytes	SSc	SC247	0.0125607
Pericytes	SSc	SC248	0.0187721
Pericytes	SSc	SC254	0.00945103
Vascular Smooth Muscle cells	HC	SC1	0
Vascular Smooth Muscle cells	HC	SC4	0.0214191
Vascular Smooth Muscle cells	HC	SC18	0
Vascular Smooth Muscle cells	HC	SC32	0
Vascular Smooth Muscle cells	HC	SC33	0
Vascular Smooth Muscle cells	HC	SC34	0
Vascular Smooth Muscle cells	HC	SC50	0.0152528
Vascular Smooth Muscle cells	HC	SC68	0.0132293
Vascular Smooth Muscle cells	HC	SC124	0.0101999
Vascular Smooth Muscle cells	HC	SC125	0.00785057
Vascular Smooth Muscle cells	SSc	SC2	0
Vascular Smooth Muscle cells	SSc	SC5	0.0239194
Vascular Smooth Muscle cells	SSc	SC19	0.00652144
Vascular Smooth Muscle cells	SSc	SC49	0.0319482
Vascular Smooth Muscle cells	SSc	SC60	0.00740586
Vascular Smooth Muscle cells	SSc	SC69	0.0112905
Vascular Smooth Muscle cells	SSc	SC70	0.0327069
Vascular Smooth Muscle cells	SSc	SC86	0.0127242
Vascular Smooth Muscle cells	SSc	SC119	0.0274116
Vascular Smooth Muscle cells	SSc	SC159	0.0723459
Vascular Smooth Muscle cells	SSc	SC160	0
Vascular Smooth Muscle cells	SSc	SC163	0
Vascular Smooth Muscle cells	SSc	SC164	0
Vascular Smooth Muscle cells	SSc	SC169	0.0135298
Vascular Smooth Muscle cells	SSc	SC172	0.0124287
Vascular Smooth Muscle cells	SSc	SC176	0.0113488
Vascular Smooth Muscle cells	SSc	SC177	0.0420226
Vascular Smooth Muscle cells	SSc	SC178	0.0181459
Vascular Smooth Muscle cells	SSc	SC183	0
Vascular Smooth Muscle cells	SSc	SC184	0.0192831
Vascular Smooth Muscle cells	SSc	SC185	0.0193501
Vascular Smooth Muscle cells	SSc	SC188	0.00916856
Vascular Smooth Muscle cells	SSc	SC189	0.0207159
Vascular Smooth Muscle cells	SSc	SC190	0.0188004
Vascular Smooth Muscle cells	SSc	SC202	0.00959394
Vascular Smooth Muscle cells	SSc	SC212	0.0938297
Vascular Smooth Muscle cells	SSc	SC214	0
Vascular Smooth Muscle cells	SSc	SC224	0
Vascular Smooth Muscle cells	SSc	SC225	0.0101901
Vascular Smooth Muscle cells	SSc	SC226	0
Vascular Smooth Muscle cells	SSc	SC229	0
Vascular Smooth Muscle cells	SSc	SC230	0
Vascular Smooth Muscle cells	SSc	SC235	0
Vascular Smooth Muscle cells	SSc	SC236	0
Vascular Smooth Muscle cells	SSc	SC237	0.0131841
Vascular Smooth Muscle cells	SSc	SC238	0.00922231
Vascular Smooth Muscle cells	SSc	SC239	0
Vascular Smooth Muscle cells	SSc	SC240	0
Vascular Smooth Muscle cells	SSc	SC245	0.0559725
Vascular Smooth Muscle cells	SSc	SC247	0.00803013
Vascular Smooth Muscle cells	SSc	SC248	0
Vascular Smooth Muscle cells	SSc	SC254	0.00672571
Hair follicle Cells	HC	SC1	0.0262465
Hair follicle Cells	HC	SC4	0.0139951
Hair follicle Cells	HC	SC18	0.016048
Hair follicle Cells	HC	SC32	0.0739887
Hair follicle Cells	HC	SC33	0
Hair follicle Cells	HC	SC34	0.0757785
Hair follicle Cells	HC	SC50	0.00740196
Hair follicle Cells	HC	SC68	0.0344065
Hair follicle Cells	HC	SC124	0.0799036
Hair follicle Cells	HC	SC125	0.162895
Hair follicle Cells	SSc	SC2	0.0375136
Hair follicle Cells	SSc	SC5	0.0245301
Hair follicle Cells	SSc	SC19	0.010078
Hair follicle Cells	SSc	SC49	0.0485954
Hair follicle Cells	SSc	SC60	0.0467625
Hair follicle Cells	SSc	SC69	0.0250555
Hair follicle Cells	SSc	SC70	0.0198777
Hair follicle Cells	SSc	SC86	0.0966302
Hair follicle Cells	SSc	SC119	0.101251
Hair follicle Cells	SSc	SC159	0.0974883
Hair follicle Cells	SSc	SC160	0.030151
Hair follicle Cells	SSc	SC163	0.00882613
Hair follicle Cells	SSc	SC164	0.0140889
Hair follicle Cells	SSc	SC169	0.0268386
Hair follicle Cells	SSc	SC172	0.0383955
Hair follicle Cells	SSc	SC176	0.0295712
Hair follicle Cells	SSc	SC177	0.0358786
Hair follicle Cells	SSc	SC178	0.0447943
Hair follicle Cells	SSc	SC183	0.0208053
Hair follicle Cells	SSc	SC184	0.0265877
Hair follicle Cells	SSc	SC185	0
Hair follicle Cells	SSc	SC188	0.0594203
Hair follicle Cells	SSc	SC189	0.0316315
Hair follicle Cells	SSc	SC190	0.00580407
Hair follicle Cells	SSc	SC202	0.0133176
Hair follicle Cells	SSc	SC212	0.0502994
Hair follicle Cells	SSc	SC214	0.0336547
Hair follicle Cells	SSc	SC224	0.00997512
Hair follicle Cells	SSc	SC225	0.0196628
Hair follicle Cells	SSc	SC226	0.0159448
Hair follicle Cells	SSc	SC229	0.0259467
Hair follicle Cells	SSc	SC230	0
Hair follicle Cells	SSc	SC235	0.0634205
Hair follicle Cells	SSc	SC236	0.024253
Hair follicle Cells	SSc	SC237	0.0375075
Hair follicle Cells	SSc	SC238	0.0199567
Hair follicle Cells	SSc	SC239	0
Hair follicle Cells	SSc	SC240	0.099921
Hair follicle Cells	SSc	SC245	0.00686258
Hair follicle Cells	SSc	SC247	0.0130925
Hair follicle Cells	SSc	SC248	0.145146
Hair follicle Cells	SSc	SC254	0
Myeloid Cells	HC	SC1	0.0331692
Myeloid Cells	HC	SC4	0.0266763
Myeloid Cells	HC	SC18	0.0557493
Myeloid Cells	HC	SC32	0.0337797
Myeloid Cells	HC	SC33	0.049481
Myeloid Cells	HC	SC34	0.0238523
Myeloid Cells	HC	SC50	0.0585932
Myeloid Cells	HC	SC68	0.040826
Myeloid Cells	HC	SC124	0.0611446
Myeloid Cells	HC	SC125	0.0546197
Myeloid Cells	SSc	SC2	0.0313514
Myeloid Cells	SSc	SC5	0.0572052
Myeloid Cells	SSc	SC19	0.0627605
Myeloid Cells	SSc	SC49	0.0304845
Myeloid Cells	SSc	SC60	0.0534889
Myeloid Cells	SSc	SC69	0.108477
Myeloid Cells	SSc	SC70	0.0611656
Myeloid Cells	SSc	SC86	0.0603422
Myeloid Cells	SSc	SC119	0.119865
Myeloid Cells	SSc	SC159	0.0775756
Myeloid Cells	SSc	SC160	0.0213209
Myeloid Cells	SSc	SC163	0.111941
Myeloid Cells	SSc	SC164	0.0435408
Myeloid Cells	SSc	SC169	0.056475
Myeloid Cells	SSc	SC172	0.114727
Myeloid Cells	SSc	SC176	0.0669371
Myeloid Cells	SSc	SC177	0.0545046
Myeloid Cells	SSc	SC178	0.0636465
Myeloid Cells	SSc	SC183	0.0599756
Myeloid Cells	SSc	SC184	0.0511482
Myeloid Cells	SSc	SC185	0.0844916
Myeloid Cells	SSc	SC188	0.090947
Myeloid Cells	SSc	SC189	0.133809
Myeloid Cells	SSc	SC190	0.0842656
Myeloid Cells	SSc	SC202	0.0915194
Myeloid Cells	SSc	SC212	0.130591
Myeloid Cells	SSc	SC214	0.103012
Myeloid Cells	SSc	SC224	0.0873684
Myeloid Cells	SSc	SC225	0.0387623
Myeloid Cells	SSc	SC226	0.0822787
Myeloid Cells	SSc	SC229	0.0689114
Myeloid Cells	SSc	SC230	0.028117
Myeloid Cells	SSc	SC235	0.0622533
Myeloid Cells	SSc	SC236	0.0528678
Myeloid Cells	SSc	SC237	0.0545318
Myeloid Cells	SSc	SC238	0.0521103
Myeloid Cells	SSc	SC239	0.0885504
Myeloid Cells	SSc	SC240	0.156548
Myeloid Cells	SSc	SC245	0.0432037
Myeloid Cells	SSc	SC247	0.0495852
Myeloid Cells	SSc	SC248	0.0901582
Myeloid Cells	SSc	SC254	0.0569148
Endothelial Cells	HC	SC1	0.0184939
Endothelial Cells	HC	SC4	0.00986725
Endothelial Cells	HC	SC18	0.0178443
Endothelial Cells	HC	SC32	0.0179449
Endothelial Cells	HC	SC33	0.0159342
Endothelial Cells	HC	SC34	0
Endothelial Cells	HC	SC50	0.0292311
Endothelial Cells	HC	SC68	0.0295963
Endothelial Cells	HC	SC124	0.0476063
Endothelial Cells	HC	SC125	0.0262571
Endothelial Cells	SSc	SC2	0.0238041
Endothelial Cells	SSc	SC5	0.0138012
Endothelial Cells	SSc	SC19	0.0131069
Endothelial Cells	SSc	SC49	0.0239657
Endothelial Cells	SSc	SC60	0.0567006
Endothelial Cells	SSc	SC69	0.00213466
Endothelial Cells	SSc	SC70	0.0714106
Endothelial Cells	SSc	SC86	0.0314466
Endothelial Cells	SSc	SC119	0.0250956
Endothelial Cells	SSc	SC159	0.0314736
Endothelial Cells	SSc	SC160	0.0378579
Endothelial Cells	SSc	SC163	0.0233578
Endothelial Cells	SSc	SC164	0.00958641
Endothelial Cells	SSc	SC169	0.0336813
Endothelial Cells	SSc	SC172	0.0161327
Endothelial Cells	SSc	SC176	0.032223
Endothelial Cells	SSc	SC177	0.0217701
Endothelial Cells	SSc	SC178	0.0206086
Endothelial Cells	SSc	SC183	0.0570754
Endothelial Cells	SSc	SC184	0.00824581
Endothelial Cells	SSc	SC185	0.0412545
Endothelial Cells	SSc	SC188	0.034882
Endothelial Cells	SSc	SC189	0.0493376
Endothelial Cells	SSc	SC190	0.0221973
Endothelial Cells	SSc	SC202	0.0184389
Endothelial Cells	SSc	SC212	0.0691514
Endothelial Cells	SSc	SC214	0.0123858
Endothelial Cells	SSc	SC224	0.0187625
Endothelial Cells	SSc	SC225	0.0310816
Endothelial Cells	SSc	SC226	0.0291963
Endothelial Cells	SSc	SC229	0.0281944
Endothelial Cells	SSc	SC230	0.0328569
Endothelial Cells	SSc	SC235	0.0169314
Endothelial Cells	SSc	SC236	0.0168471
Endothelial Cells	SSc	SC237	0.015521
Endothelial Cells	SSc	SC238	0.014636
Endothelial Cells	SSc	SC239	0.0346085
Endothelial Cells	SSc	SC240	0.0116856
Endothelial Cells	SSc	SC245	0.0111149
Endothelial Cells	SSc	SC247	0.0309905
Endothelial Cells	SSc	SC248	0.0489291
Endothelial Cells	SSc	SC254	0.0263098
Fibroblasts	HC	SC1	0.352738
Fibroblasts	HC	SC4	0.16294
Fibroblasts	HC	SC18	0.333248
Fibroblasts	HC	SC32	0.388421
Fibroblasts	HC	SC33	0.38513
Fibroblasts	HC	SC34	0.0346101
Fibroblasts	HC	SC50	0.161677
Fibroblasts	HC	SC68	0.274568
Fibroblasts	HC	SC124	0.149639
Fibroblasts	HC	SC125	0.432212
Fibroblasts	SSc	SC2	0.054848
Fibroblasts	SSc	SC5	0.126198
Fibroblasts	SSc	SC19	0.394227
Fibroblasts	SSc	SC49	0.139145
Fibroblasts	SSc	SC60	0.67866
Fibroblasts	SSc	SC69	0.457908
Fibroblasts	SSc	SC70	0.369577
Fibroblasts	SSc	SC86	0.317729
Fibroblasts	SSc	SC119	0.587316
Fibroblasts	SSc	SC159	0.361008
Fibroblasts	SSc	SC160	0.372367
Fibroblasts	SSc	SC163	0.36658
Fibroblasts	SSc	SC164	0.444928
Fibroblasts	SSc	SC169	0.182715
Fibroblasts	SSc	SC172	0.236963
Fibroblasts	SSc	SC176	0.362128
Fibroblasts	SSc	SC177	0.530991
Fibroblasts	SSc	SC178	0.349836
Fibroblasts	SSc	SC183	0.212088
Fibroblasts	SSc	SC184	0.266051
Fibroblasts	SSc	SC185	0.479815
Fibroblasts	SSc	SC188	0.549479
Fibroblasts	SSc	SC189	0.467135
Fibroblasts	SSc	SC190	0.0965009
Fibroblasts	SSc	SC202	0.352486
Fibroblasts	SSc	SC212	0.513572
Fibroblasts	SSc	SC214	0.242767
Fibroblasts	SSc	SC224	0.337345
Fibroblasts	SSc	SC225	0.199196
Fibroblasts	SSc	SC226	0.261411
Fibroblasts	SSc	SC229	0.638117
Fibroblasts	SSc	SC230	0.457869
Fibroblasts	SSc	SC235	0.185115
Fibroblasts	SSc	SC236	0.347647
Fibroblasts	SSc	SC237	0.468394
Fibroblasts	SSc	SC238	0.408671
Fibroblasts	SSc	SC239	0.533408
Fibroblasts	SSc	SC240	0.345554
Fibroblasts	SSc	SC245	0.345207
Fibroblasts	SSc	SC247	0.404057
Fibroblasts	SSc	SC248	0.444104
Fibroblasts	SSc	SC254	0.444569

### Sheet: S4. Annotation Myeloid Cells
p_val	avg_log2FC	pct.1	pct.2	p_val_adj	cluster	gene
0	2.37801	0.943	0.238	0	Tissue-resident Macrophages	RNASE1
0	2.21003	0.957	0.277	0	Tissue-resident Macrophages	SELENOP
7.2422e-261	1.51857	0.98	0.492	1.69446e-256	Tissue-resident Macrophages	C1QA
2.92024e-229	2.06457	0.815	0.314	6.83248e-225	Tissue-resident Macrophages	CTSL
4.82583e-207	1.15939	0.971	0.644	1.1291e-202	Tissue-resident Macrophages	CXCL2
1.42848e-206	1.87692	0.817	0.277	3.3422e-202	Tissue-resident Macrophages	FOLR2
3.76234e-201	2.26332	0.761	0.275	8.80275e-197	Tissue-resident Macrophages	CCL2
3.26273e-194	1.71597	0.842	0.411	7.63382e-190	Tissue-resident Macrophages	F13A1
8.88182e-185	1.50756	0.869	0.378	2.07808e-180	Tissue-resident Macrophages	C1QB
2.67894e-181	1.94979	0.764	0.303	6.26792e-177	Tissue-resident Macrophages	LGMN
5.51405e-199	1.93765	0.855	0.223	1.29012e-194	cDC2s	CD1C
3.14113e-182	2.26332	0.679	0.136	7.3493e-178	cDC2s	CST7
2.95094e-176	1.5283	0.971	0.353	6.90432e-172	cDC2s	FCER1A
2.53818e-174	1.73088	0.864	0.278	5.93859e-170	cDC2s	IL1R2
9.51649e-159	2.13495	0.635	0.134	2.22657e-154	cDC2s	CCR7
7.94573e-144	1.48422	0.878	0.332	1.85906e-139	cDC2s	CYTIP
4.70506e-139	2.20947	0.547	0.107	1.10084e-134	cDC2s	GPR157
6.15193e-135	1.9761	0.586	0.128	1.43937e-130	cDC2s	CD1E
2.00712e-134	1.73087	0.716	0.223	4.69606e-130	cDC2s	RHOF
3.14621e-128	1.41725	0.832	0.287	7.36118e-124	cDC2s	LGALS2
2.07195e-133	1.54578	0.909	0.411	4.84773e-129	Activated cDC2	FCER1A
1.47559e-100	1.29329	0.867	0.464	3.45243e-96	Activated cDC2	CLEC10A
2.93074e-92	1.64317	0.727	0.294	6.85706e-88	Activated cDC2	CD1C
3.32949e-88	1.76193	0.677	0.262	7.79e-84	Activated cDC2	TXNIP
6.82787e-72	0.571963	0.983	0.848	1.59752e-67	Activated cDC2	HLA-DQB1
2.38839e-69	0.706366	0.944	0.771	5.58812e-65	Activated cDC2	LYZ
1.58808e-61	1.24886	0.743	0.398	3.71562e-57	Activated cDC2	ZFP36L2
4.22246e-61	1.14374	0.774	0.452	9.87929e-57	Activated cDC2	JAML
3.18429e-59	1.01969	0.861	0.564	7.45027e-55	Activated cDC2	FOS
1.19209e-58	1.12707	0.789	0.478	2.78912e-54	Activated cDC2	JUN
5.17227e-164	2.87628	0.646	0.116	1.21016e-159	Monocyte-Derived Macrophages	FCN1
1.14202e-158	3.43039	0.553	0.083	2.67199e-154	Monocyte-Derived Macrophages	EREG
1.06768e-113	4.03833	0.34	0.035	2.49805e-109	Monocyte-Derived Macrophages	AQP9
2.0075e-104	1.61874	0.831	0.371	4.69694e-100	Monocyte-Derived Macrophages	SAMSN1
1.21703e-100	4.03376	0.309	0.033	2.84749e-96	Monocyte-Derived Macrophages	THBS1
5.69498e-93	1.0577	0.957	0.675	1.33245e-88	Monocyte-Derived Macrophages	TIMP1
6.89714e-88	1.07148	0.945	0.632	1.61372e-83	Monocyte-Derived Macrophages	BCL2A1
8.4985e-85	1.56732	0.781	0.367	1.9884e-80	Monocyte-Derived Macrophages	IL1RN
4.33408e-83	0.892216	0.986	0.747	1.01404e-78	Monocyte-Derived Macrophages	SOD2
7.8468e-82	3.21508	0.39	0.079	1.83592e-77	Monocyte-Derived Macrophages	S100A8
3.85153e-91	1.27912	0.996	0.618	9.01143e-87	LYVE1+ Macrophages	C1QA
5.32526e-90	1.58688	0.973	0.42	1.24595e-85	LYVE1+ Macrophages	RNASE1
5.3642e-87	2.82761	0.446	0.068	1.25506e-82	LYVE1+ Macrophages	LYVE1
2.72705e-85	1.42034	0.95	0.499	6.38047e-81	LYVE1+ Macrophages	C1QB
1.30544e-84	1.41355	0.946	0.515	3.05434e-80	LYVE1+ Macrophages	C1QC
2.30856e-83	1.60204	0.915	0.41	5.40133e-79	LYVE1+ Macrophages	FOLR2
3.35398e-79	2.99972	0.419	0.067	7.84731e-75	LYVE1+ Macrophages	HPGDS
4.03822e-78	1.40936	0.969	0.453	9.44822e-74	LYVE1+ Macrophages	SELENOP
2.86016e-71	2.45117	0.543	0.136	6.69192e-67	LYVE1+ Macrophages	NUPR1
3.72498e-71	1.77341	0.787	0.335	8.71534e-67	LYVE1+ Macrophages	DAB2
0	6.23606	0.633	0.01	0	SPP1+ Macrophages	LPL
3.1628e-279	5.25853	0.592	0.012	7.40001e-275	SPP1+ Macrophages	CYP27A1
3.97787e-251	4.62258	0.796	0.044	9.30702e-247	SPP1+ Macrophages	TREM2
2.46826e-246	6.00361	0.517	0.01	5.77499e-242	SPP1+ Macrophages	SPP1
1.41061e-210	5.01229	0.497	0.013	3.30041e-206	SPP1+ Macrophages	RARRES1
8.33305e-201	7.17485	0.347	0.003	1.94968e-196	SPP1+ Macrophages	TM4SF19
1.61732e-178	6.72714	0.293	0.002	3.78404e-174	SPP1+ Macrophages	SPOCD1
2.22597e-173	3.77397	0.81	0.08	5.2081e-169	SPP1+ Macrophages	APOC1
6.34583e-172	6.13068	0.333	0.005	1.48473e-167	SPP1+ Macrophages	GPC4
1.00348e-163	9.11511	0.252	0.001	2.34785e-159	SPP1+ Macrophages	CHI3L1
0	8.81349	0.824	0.003	0	cDC1	CLEC9A
1.52461e-282	5.21713	0.891	0.042	3.56713e-278	cDC1	DNASE1L3
4.73001e-227	7.66294	0.353	0.001	1.10668e-222	cDC1	PPY
1.74326e-217	5.70692	0.521	0.013	4.07872e-213	cDC1	CADM1
2.11991e-203	7.68522	0.303	0	4.95996e-199	cDC1	XCR1
1.01148e-166	6.16511	0.311	0.003	2.36657e-162	cDC1	FBXO27
8.80465e-155	4.00916	0.681	0.049	2.06002e-150	cDC1	WDFY4
8.69302e-137	6.18001	0.235	0.002	2.0339e-132	cDC1	CLNK
1.62542e-136	4.47022	0.496	0.026	3.80299e-132	cDC1	IDO1
3.77627e-123	4.35615	0.353	0.012	8.83533e-119	cDC1	LAG3
2.73819e-274	9.07248	0.452	0.001	6.40655e-270	LAMP3+ DCs	NCCRP1
3.69246e-194	7.99524	0.381	0.002	8.63926e-190	LAMP3+ DCs	CD200
3.12708e-172	8.80045	0.286	0.001	7.31642e-168	LAMP3+ DCs	TMEM150C
6.443e-158	6.86849	0.381	0.003	1.50747e-153	LAMP3+ DCs	SLCO5A1
9.75314e-155	6.44587	0.571	0.012	2.28194e-150	LAMP3+ DCs	LAD1
3.75545e-122	5.71946	0.762	0.035	8.78662e-118	LAMP3+ DCs	LAMP3
5.36503e-113	7.37082	0.214	0.001	1.25526e-108	LAMP3+ DCs	VTN
3.96885e-109	7.17349	0.286	0.003	9.28592e-105	LAMP3+ DCs	EDARADD
3.45028e-106	7.41951	0.262	0.003	8.07261e-102	LAMP3+ DCs	TNFRSF11B
2.62293e-98	7.38307	0.238	0.002	6.13686e-94	LAMP3+ DCs	ADAM12
0	9.04369	0.976	0.005	0	pDCs	GZMB
0	7.92084	0.878	0.006	0	pDCs	LILRA4
0	9.20421	0.659	0.001	0	pDCs	MZB1
0	9.26388	0.61	0.002	0	pDCs	SCT
2.52532e-307	6.79087	0.951	0.015	5.90848e-303	pDCs	JCHAIN
1.36089e-276	8.63924	0.634	0.005	3.18407e-272	pDCs	PTCRA
4.67691e-248	6.20022	0.902	0.018	1.09426e-243	pDCs	PLAC8
1.48816e-243	6.5192	0.78	0.013	3.48184e-239	pDCs	MAP1A
2.59027e-227	7.11892	0.659	0.009	6.06046e-223	pDCs	DERL3
1.49685e-213	7.3181	0.488	0.004	3.50217e-209	pDCs	LRRC26

### Sheet: S5. Patient Mean Myeloid Cells
Subpopulations	Disease	Sample	Mean PDE4B Expression
Tissue-resident Macrophages	HC	SC18	0.194057
Tissue-resident Macrophages	HC	SC33	0.825655
Tissue-resident Macrophages	SSc	SC159	1.31427
Tissue-resident Macrophages	SSc	SC163	1.66187
Tissue-resident Macrophages	SSc	SC172	1.21772
Tissue-resident Macrophages	SSc	SC178	1.76545
Tissue-resident Macrophages	SSc	SC183	0.874105
Tissue-resident Macrophages	SSc	SC184	0.73041
Tissue-resident Macrophages	SSc	SC185	1.15584
Tissue-resident Macrophages	SSc	SC188	0.814194
Tissue-resident Macrophages	SSc	SC189	1.29784
Tissue-resident Macrophages	SSc	SC19	0.486514
Tissue-resident Macrophages	SSc	SC190	0.808122
Tissue-resident Macrophages	SSc	SC212	1.31778
Tissue-resident Macrophages	SSc	SC224	0.813318
Tissue-resident Macrophages	SSc	SC229	1.17487
Tissue-resident Macrophages	SSc	SC236	0.454172
Tissue-resident Macrophages	SSc	SC237	1.0292
Tissue-resident Macrophages	SSc	SC247	1.16806
Tissue-resident Macrophages	SSc	SC254	1.44557
Tissue-resident Macrophages	SSc	SC69	1.45053
cDC2s	HC	SC18	0.948827
cDC2s	HC	SC33	1.00597
cDC2s	SSc	SC159	1.16397
cDC2s	SSc	SC163	1.33673
cDC2s	SSc	SC172	1.08483
cDC2s	SSc	SC178	1.01919
cDC2s	SSc	SC183	1.40943
cDC2s	SSc	SC184	1.07864
cDC2s	SSc	SC185	0.799637
cDC2s	SSc	SC188	0.897023
cDC2s	SSc	SC189	1.03953
cDC2s	SSc	SC19	1.01494
cDC2s	SSc	SC190	0.67982
cDC2s	SSc	SC212	1.35386
cDC2s	SSc	SC224	0.757254
cDC2s	SSc	SC229	1.21179
cDC2s	SSc	SC236	0.720596
cDC2s	SSc	SC237	1.02282
cDC2s	SSc	SC247	1.24393
cDC2s	SSc	SC254	1.53051
cDC2s	SSc	SC69	1.01306
Activated cDC2	HC	SC18	0.44804
Activated cDC2	HC	SC33	0.329604
Activated cDC2	SSc	SC159	0.792596
Activated cDC2	SSc	SC163	0.392933
Activated cDC2	SSc	SC172	0.490021
Activated cDC2	SSc	SC178	0.567871
Activated cDC2	SSc	SC183	0.147414
Activated cDC2	SSc	SC184	0.234099
Activated cDC2	SSc	SC185	0.481741
Activated cDC2	SSc	SC188	0.322494
Activated cDC2	SSc	SC189	0.328545
Activated cDC2	SSc	SC19	0.414126
Activated cDC2	SSc	SC190	0.175885
Activated cDC2	SSc	SC212	0.464014
Activated cDC2	SSc	SC224	0.59009
Activated cDC2	SSc	SC229	0.489592
Activated cDC2	SSc	SC236	0.541552
Activated cDC2	SSc	SC237	0.479389
Activated cDC2	SSc	SC247	0.346255
Activated cDC2	SSc	SC254	0.368059
Activated cDC2	SSc	SC69	0.43535
Monocyte-Derived Macrophages	HC	SC18	0.284064
Monocyte-Derived Macrophages	HC	SC33	1.01858
Monocyte-Derived Macrophages	SSc	SC159	0.592934
Monocyte-Derived Macrophages	SSc	SC163	1.09901
Monocyte-Derived Macrophages	SSc	SC172	1.12298
Monocyte-Derived Macrophages	SSc	SC178	1.46255
Monocyte-Derived Macrophages	SSc	SC183	1.26924
Monocyte-Derived Macrophages	SSc	SC184	0.777268
Monocyte-Derived Macrophages	SSc	SC185	1.35289
Monocyte-Derived Macrophages	SSc	SC188	1.24868
Monocyte-Derived Macrophages	SSc	SC189	1.22841
Monocyte-Derived Macrophages	SSc	SC19	0.788016
Monocyte-Derived Macrophages	SSc	SC190	1.20725
Monocyte-Derived Macrophages	SSc	SC212	1.5188
Monocyte-Derived Macrophages	SSc	SC224	0.88665
Monocyte-Derived Macrophages	SSc	SC229	0.826921
Monocyte-Derived Macrophages	SSc	SC236	0.9711
Monocyte-Derived Macrophages	SSc	SC237	1.0948
Monocyte-Derived Macrophages	SSc	SC247	1.32985
Monocyte-Derived Macrophages	SSc	SC254	1.51468
Monocyte-Derived Macrophages	SSc	SC69	0.809415
LYVE1+ Macrophages	HC	SC18	0.307928
LYVE1+ Macrophages	HC	SC33	0
LYVE1+ Macrophages	SSc	SC159	0.27682
LYVE1+ Macrophages	SSc	SC163	0.306976
LYVE1+ Macrophages	SSc	SC172	0.38184
LYVE1+ Macrophages	SSc	SC178	0.250105
LYVE1+ Macrophages	SSc	SC183	0
LYVE1+ Macrophages	SSc	SC184	0.167374
LYVE1+ Macrophages	SSc	SC185	0
LYVE1+ Macrophages	SSc	SC188	0.263823
LYVE1+ Macrophages	SSc	SC189	0.057223
LYVE1+ Macrophages	SSc	SC19	0
LYVE1+ Macrophages	SSc	SC190	0
LYVE1+ Macrophages	SSc	SC212	0.414851
LYVE1+ Macrophages	SSc	SC224	0.119741
LYVE1+ Macrophages	SSc	SC229	0.633711
LYVE1+ Macrophages	SSc	SC236	0.273562
LYVE1+ Macrophages	SSc	SC237	0
LYVE1+ Macrophages	SSc	SC247	0
LYVE1+ Macrophages	SSc	SC254	0.491247
LYVE1+ Macrophages	SSc	SC69	0.343317
SPP1+ Macrophages	HC	SC18	0.704581
SPP1+ Macrophages	HC	SC33	0
SPP1+ Macrophages	SSc	SC159	1.23398
SPP1+ Macrophages	SSc	SC163	0.670757
SPP1+ Macrophages	SSc	SC172	0.387815
SPP1+ Macrophages	SSc	SC178	0.328669
SPP1+ Macrophages	SSc	SC183	0.519201
SPP1+ Macrophages	SSc	SC184	0.793524
SPP1+ Macrophages	SSc	SC185	1.44138
SPP1+ Macrophages	SSc	SC188	0.365391
SPP1+ Macrophages	SSc	SC189	0.872381
SPP1+ Macrophages	SSc	SC19	1.43339
SPP1+ Macrophages	SSc	SC190	0.550667
SPP1+ Macrophages	SSc	SC224	0.520454
SPP1+ Macrophages	SSc	SC236	0.434505
SPP1+ Macrophages	SSc	SC237	2.07132
SPP1+ Macrophages	SSc	SC247	0.492262
SPP1+ Macrophages	SSc	SC69	1.70174
cDC1	HC	SC18	1.5172
cDC1	HC	SC33	0.198592
cDC1	SSc	SC159	0.780211
cDC1	SSc	SC172	1.18848
cDC1	SSc	SC178	1.7616
cDC1	SSc	SC184	1.68548
cDC1	SSc	SC185	1.05441
cDC1	SSc	SC188	0.979838
cDC1	SSc	SC189	1.032
cDC1	SSc	SC19	0.848692
cDC1	SSc	SC190	1.52161
cDC1	SSc	SC212	0
cDC1	SSc	SC224	1.08061
cDC1	SSc	SC229	1.66877
cDC1	SSc	SC236	0.984915
cDC1	SSc	SC237	1.40718
cDC1	SSc	SC247	1.71125
cDC1	SSc	SC254	1.32817
cDC1	SSc	SC69	0.807239
LAMP3+ DCs	HC	SC18	0
LAMP3+ DCs	HC	SC33	0.245188
LAMP3+ DCs	SSc	SC159	0
LAMP3+ DCs	SSc	SC172	1.71508
LAMP3+ DCs	SSc	SC184	0.479112
LAMP3+ DCs	SSc	SC185	0.24666
LAMP3+ DCs	SSc	SC188	0.464069
LAMP3+ DCs	SSc	SC189	0
LAMP3+ DCs	SSc	SC19	0
LAMP3+ DCs	SSc	SC212	0
LAMP3+ DCs	SSc	SC224	0
LAMP3+ DCs	SSc	SC236	1.72687
LAMP3+ DCs	SSc	SC247	0
LAMP3+ DCs	SSc	SC69	0
pDCs	SSc	SC159	1.25636
pDCs	SSc	SC163	0
pDCs	SSc	SC172	1.72199
pDCs	SSc	SC183	1.04016
pDCs	SSc	SC188	0.729738
pDCs	SSc	SC189	0.675178
pDCs	SSc	SC19	0
pDCs	SSc	SC212	1.94612
pDCs	SSc	SC224	1.02821
pDCs	SSc	SC236	1.47146
pDCs	SSc	SC247	1.0513
pDCs	SSc	SC254	2.10906
pDCs	SSc	SC69	1.73416

### Sheet: S6. IHC Antibodies & Reagents
H&E Staining
Reagent	Manufacturer	Catalogue Number
Weigert A	Artechemis	US081
Weigert B	Artechemis	US082
BondMax Reagents
Reagent	Manufacturer	Catalogue Number
BOND Polymer Refine Detection	Leica/Biosystems	DS9800
Bond Epitope Retrieval Solution 2, 1 L	Biosystems	AR9640
Bond Dewax Solution, 1 L	Biosystems	AR9222
Bond Primary Antibody Diluent, 500 ml	Biosystems	AR9352
Bond Waschpuffer 10x konz.	Biosystems	AR9590

### Sheet: S7. IF Antibodies & Reagents 
Primary Antibodies
Antibody	Manufacturer	Catalogue Number	Host	Lot Number	Clone	Dilution
PDE4B	Novus Biologicals	#NBP2-01171	Mouse	F002	OTI1D12	1:200
vWF	Abcam	#ab9378	Rabbit	GR3333649-1	Polyclonal	1:200
FAP	Novus Biologicals	#NBP3-14728	Rabbit	1	BLR150J	1:250
CD3	Abcam	#ab11089	Rat	1122061-1	CD3-12	1:250
CD4	Abcam	#ab133616	Rabbit	1075222-83	EPR6855	1:100
CD8a	Abcam	#ab4055	Rabbit	1125311-1		1:250
Secondary Antibodies
Species/Host/Isotype	Conjugate	Manufacturer	Catalogue Number	Lot Number	Clone	Dilution
Goat Anti-Mouse IgG	Alexa Fluor Plus 488	Thermofisher	#A32723TR	XA336883	Polyclonal	1:200
Goat Anti-Rat IgG	Alexa Fluor 546	Thermofisher	#A-11081	1744742	Polyclonal	1:200
Donkey anti-Rabbit IgG	Alexa Fluor 647	Thermofisher	#A-31573	16932297	Polyclonal	1:200
Reagents
Reagent	Manufacturer	Catologue Number
Horse serum	Vector Laboratories	S-2000
Antibody Diluent	Dako	S3022
Vector TrueVIEW Autofluorescence Quenching Kit	Vector Laboratories	SP-8400-15
VECTASHIELD Vibrance® Antifade Mounting Medium	Vector Laboratories	H-1700-10

### Sheet: S8. COMET Antibody Panel
Ab	Host	Clone	Dilution	Manufacturer & Catalogue Number	Incubation [min]	Elution [min]
CD31	ms	JC70A	100	Invitrogen_#MA5-13188	8	2
CD68	ms	298813	50	Biotechne_#MAB2040	4	2
CD45	rb	D9M8I	250	CellSignaling_#13917	4	2
vWF	rb	Polyclonal	100	Abcam_#ab9378	8	2
PDE4B	ms	OTI1D12	250	Novus_#NBP2-01171	4	2
FAP	rb	BLR150J	250	Novus_#NBP3-14728	4	2
aSMA	ms	1A4	12000	Sigma_#A2547	4	4
PROX1	rb	D2J6J	2000	CellSignalling_#14963	4	4

### Sheet: S9. vWF+PDE4B+ Quantification
Sample	Number of Detections	# PDE4B+	#vWF+	#vWF+PDE4B+	Normalized PDE4B+vWF+ Cells	% PDE4B+vWF+ Cells	Normalized PDE4B+ Cells	% PDE4B+ Cells	Adjusted for # of VWF+ Cells
HC003	4796	960	233	108	0.0225188	2.25188	0.200167	20.0167	31.6716
HC007	7772	597	313	41	0.00527535	0.527535	0.0768142	7.68142	11.5819
HC008	6038	474	234	82	0.0135807	1.35807	0.0785028	7.85028	25.9494
									23.0676
RES009	2367	681	166	33	0.0139417	1.39417	0.287706	28.7706	16.5829
RES006	4872	1671	484	312	0.0640394	6.40394	0.34298	34.298	39.196
RES007	2753	74	399	14	0.00508536	0.508536	0.0268798	2.68798	3.38983
RES008	4735	986	353	62	0.013094	1.3094	0.208237	20.8237	14.9398
RES005	3613	281	314	12	0.00332134	0.332134	0.0777747	7.77747	3.68098
									15.5579

### Sheet: S10. FAP+PDE4B Quantification
Sample	Number of Detections	# PDE4B+	#FAP	#FAP+PDE4B+	Normalized PDE4B+FAP+ Cells	% PDE4B+FAP+ Cells	Normalized PDE4B+ Cells	% PDE4B+ Cells	Adjusted for # of FAP+ Cells
HC008	5499	563	123	47	0.00854701	0.854701	0.102382	10.2382	27.6471
HC007	7862	139	541	16	0.00203511	0.203511	0.01768	1.768	2.87253
HC003	4952	708	426	148	0.0298869	2.98869	0.142973	14.2973	25.784
								Average	18.7679
RES005	3648	2146	21	527	0.144463	14.4463	0.588268	58.8268	96.1679
RES006	4769	2065	282	1114	0.233592	23.3592	0.433005	43.3005	79.7994
RES007	3073	1848	72	544	0.177026	17.7026	0.601367	60.1367	88.3117
RES008	4023	2185	17	319	0.0792941	7.92941	0.543127	54.3127	94.9405
RES009	2254	1302	59	475	0.210736	21.0736	0.57764	57.764	88.9513
								Average	89.6342
