## Supplemental File 3 for "Compartmental Profiling of PDE4B in Systemic Sclerosis"

### Sheet: S1. Cite-Seq Antibodies
Antibody Target	Cell Type
CD7	T Cells, NK Cells
CD19	B Cells
CCR2	Monocytes (Classical), some T Cell subsets
CD4	T Cells (Helper, regulatory, some monocytes)
CD8a	Cytotoxic T Cells
CD56	NK Cells, NKT Cells
CD103	Tissue-resident memory cells, intraepithelial lymphocytes
TCRγδ	T Cells (gamma delta)
CD25	T Cells (regulatory, activated), B Cells (activated)
CCR4	T Cells (Regulatory, Th2, skin homing)
CD69	T Cells, B cells, NK Cells (early activation)
CD20	B Cells
CD27	B Cells (memory), T Cells (memory), plasma cells
CD14	Monocytes (Classical)
CD45RO	T Cells (memory)
CD45RA	T cells (Naive, terminally differentiated)
CCR7	Dendritic cells (mature), T Cells (naive, central memory)
CD3	T Cells
CXCR4	T cells, B cells, monocytes, hematopoietic progenitors
CXCR5	Follicular helper T cells , germinal centre B cells
HLA-DR	B cells, monocytes, macrophages, dendritic cells, T cells (activated )
CD16	NK cells, neutrophils, monocytes (non-classical and intermediate)
CD11c	Dendritic cells, macrophages, monocytes
CD38	Plasma cells, T and B cells (activated), NK cells
CD304 (BDCA-4)	Plasmacytoid dendritic cells
CD138	Plasma cells
CD163	Macrophages
CD80	Dendritic cells, macrophages, B cells (activated)
CD206	Macrophages, dendritic cells

### Sheet: S2. Mean Expression per Patient
Cell Type	Group	Patient	Mean PDE4B Expression
B	H	H002	1.07638
B	H	H004	0.66918721654825
B	H	H008	1.16765
B	H	H043	0.757603793275168
B	H	H044	0.485356123698889
B	H	H048	1.65825
B	H	H050	0.679031737454416
B	H	H054	1.21713
B	H	H059	1.48638
B	P	H004	1.36816
B	P	P002	0.612600958003572
B	P	P006	1.02374
B	P	P007	1.38296
B	P	P008	0.911202249497136
B	P	P010	0.986965314323444
B	P	P014	1.90855
B	P	P015	1.12787
B	P	P016	1.45063
B	P	P017	1.29943
B	P	P018	1.88603
B	P	P019	0.568064529022144
B	P	P020	1.22708
B	P	P021	1.24449
B	P	P023	1.39201
B	P	P024	1.03672
B	P	P025	1.11472
B	P	P026	1.32285
B	P	P027	1.45587
B	P	P028	1.93715
B	P	P029	1.70591
B	P	P030	1.38378
B	P	P034	1.6408
B	P	P037	1.22202
B	P	P040	1.64731
B	P	P041	1.06536
CD4 T	H	H002	0.317597166088319
CD4 T	H	H004	0.334749286077649
CD4 T	H	H008	1.03726
CD4 T	H	H043	0.370861640936344
CD4 T	H	H044	0.452407439062305
CD4 T	H	H048	0.625957855105487
CD4 T	H	H050	0.400242364206219
CD4 T	H	H054	0.574428888749781
CD4 T	H	H059	0.863474871608947
CD4 T	P	H004	0
CD4 T	P	P002	0.612841707141741
CD4 T	P	P006	0.584420315320639
CD4 T	P	P007	0.77428437456999
CD4 T	P	P008	0.463330171665844
CD4 T	P	P010	0.355148087853984
CD4 T	P	P014	1.13971
CD4 T	P	P015	0.604815600788542
CD4 T	P	P016	0.598560864339605
CD4 T	P	P017	0.691189031330862
CD4 T	P	P018	0.938399676612018
CD4 T	P	P019	0.279000654153589
CD4 T	P	P020	0.673441372828935
CD4 T	P	P021	0.440684105229181
CD4 T	P	P023	0.502386570272586
CD4 T	P	P024	0.587334410551903
CD4 T	P	P025	0.503986384201319
CD4 T	P	P026	0.583965873285485
CD4 T	P	P027	0.707887571150528
CD4 T	P	P028	0.868072091661457
CD4 T	P	P029	1.33585
CD4 T	P	P030	0.51287378154197
CD4 T	P	P034	0.54736583473775
CD4 T	P	P037	0.634301566552581
CD4 T	P	P040	0.891222438879823
CD4 T	P	P041	0.488244173093637
CD8 T	H	H002	0.19156238660229
CD8 T	H	H004	0.334238404581229
CD8 T	H	H008	1.20598
CD8 T	H	H043	0.266265851123258
CD8 T	H	H044	0.288313430707877
CD8 T	H	H048	0.637485627072249
CD8 T	H	H050	0.275870878456147
CD8 T	H	H054	0.701035094004848
CD8 T	H	H059	0.393318287948171
CD8 T	P	P002	0.242359030405873
CD8 T	P	P006	0.351109157641997
CD8 T	P	P007	0.403492633004338
CD8 T	P	P008	0.366022902955103
CD8 T	P	P010	0.216259004397789
CD8 T	P	P014	0.969183161250107
CD8 T	P	P015	0.237459182684227
CD8 T	P	P016	0.424758952660064
CD8 T	P	P017	0.717813808579616
CD8 T	P	P018	0.59364689112051
CD8 T	P	P019	0.146329254792797
CD8 T	P	P020	0.505333269455476
CD8 T	P	P021	0.276672576633929
CD8 T	P	P023	0.316125939694057
CD8 T	P	P024	0.307529942838511
CD8 T	P	P025	0.356504728754874
CD8 T	P	P026	1.22061
CD8 T	P	P027	0.589246777490542
CD8 T	P	P028	0.705501785119782
CD8 T	P	P029	1.38761
CD8 T	P	P030	0.417388103097523
CD8 T	P	P034	0.465560375621506
CD8 T	P	P037	0.36041662407974
CD8 T	P	P040	0.476410752754136
CD8 T	P	P041	0.528428657925295
DC	H	H002	0.963853590054521
DC	H	H004	0.352558953355236
DC	H	H008	0.891447895974859
DC	H	H043	0.551168065361405
DC	H	H044	0.875901732601837
DC	H	H048	1.68724
DC	H	H050	1.50835
DC	H	H054	0.514097015483693
DC	H	H059	0.877719072814184
DC	P	P002	0.78752100371294
DC	P	P006	0.574499572638148
DC	P	P007	0.516742897541426
DC	P	P008	0.661392346325051
DC	P	P010	0.618257096556872
DC	P	P014	1.83898
DC	P	P015	1.07939
DC	P	P016	0.293443673865255
DC	P	P017	0.517392452769067
DC	P	P018	0.330713286019398
DC	P	P019	0.63564670919054
DC	P	P020	1.36614
DC	P	P021	0.669417677915473
DC	P	P023	0.537860415286778
DC	P	P024	0.495049800256813
DC	P	P025	1.32681
DC	P	P026	0.555178505865228
DC	P	P027	0.639971099475199
DC	P	P028	0.939511906263261
DC	P	P029	0.903151476625854
DC	P	P030	0.793848319294002
DC	P	P034	0.85941622256319
DC	P	P037	1.16017
DC	P	P040	0.957088865273332
DC	P	P041	0.962410183181134
Mono	H	H002	0.496088865831897
Mono	H	H004	0.314379433682792
Mono	H	H008	0.520361040690498
Mono	H	H043	0.297267318501727
Mono	H	H044	0.370943818836205
Mono	H	H048	0.377123973247971
Mono	H	H050	0.663709385723768
Mono	H	H054	0.374584935643834
Mono	H	H059	0.210936569663487
Mono	P	H004	0
Mono	P	H054	1.03837
Mono	P	P002	0.632159814968635
Mono	P	P006	0.370906624477947
Mono	P	P007	0.513275816704178
Mono	P	P008	0.433716039195412
Mono	P	P010	0.667066578635276
Mono	P	P014	0.977938467894037
Mono	P	P015	0.433552110508776
Mono	P	P016	0.243676226705407
Mono	P	P017	0.667638000559176
Mono	P	P018	0.635320140048352
Mono	P	P019	0.344873487185453
Mono	P	P020	0.472151511868237
Mono	P	P021	0.482406992384322
Mono	P	P023	0.481611432400764
Mono	P	P024	0.295673277075562
Mono	P	P025	0.430526031160465
Mono	P	P026	0.721855076786602
Mono	P	P027	0.654909894733104
Mono	P	P028	0.296812623718328
Mono	P	P029	0.471893407479126
Mono	P	P030	0.39235547969849
Mono	P	P034	0.558810793026708
Mono	P	P037	0.764082707965333
Mono	P	P040	0.768423796012955
Mono	P	P041	0.374261621791143
NK	H	H002	0.0292651166850333
NK	H	H004	0.0843657101827527
NK	H	H008	0.797792034701826
NK	H	H043	0.0998817375192431
NK	H	H044	0.0807476922562792
NK	H	H048	0.344098516301254
NK	H	H050	0.0770420941712833
NK	H	H054	0.12265999612137
NK	H	H059	0.177070232382958
NK	P	H004	0
NK	P	P002	0.112783660698817
NK	P	P006	0.137670397907573
NK	P	P007	0.0533151345762202
NK	P	P008	0.164867175573407
NK	P	P010	0.136666192438166
NK	P	P014	0.653495042277027
NK	P	P015	0.060336295589004
NK	P	P016	0.241196025712956
NK	P	P017	0.198952972431455
NK	P	P018	0.166625431099357
NK	P	P019	0.0628621857725936
NK	P	P020	0.0564186744037645
NK	P	P021	0.0490977143620504
NK	P	P023	0.173933286471731
NK	P	P024	0.0407342059873939
NK	P	P025	0.0592474094833286
NK	P	P026	0.357385154779653
NK	P	P027	0.28077944783177
NK	P	P028	0.382392597612381
NK	P	P029	0.599488847442828
NK	P	P030	0.119117321143329
NK	P	P034	0.196713995941822
NK	P	P037	0.101151567004172
NK	P	P040	0.129715675627471
NK	P	P041	0.221076058870265
other	H	H002	0
other	H	H004	0
other	H	H008	0
other	H	H043	0
other	H	H044	0.146831226741384
other	H	H048	0.0872750458334025
other	H	H050	0
other	H	H054	0.0689383421405199
other	H	H059	0
other	P	P002	0
other	P	P006	0
other	P	P007	0
other	P	P008	0.175384083372761
other	P	P010	0
other	P	P014	0.108479915208008
other	P	P015	0
other	P	P016	0
other	P	P017	0
other	P	P018	0.05660750551803
other	P	P019	0.112734947846405
other	P	P020	0.250149896180581
other	P	P021	0.0549696684443014
other	P	P023	0.146144110698912
other	P	P024	0
other	P	P025	0
other	P	P026	0
other	P	P027	0
other	P	P028	0.59261835765069
other	P	P029	0.100697919586994
other	P	P030	0.278896586495171
other	P	P034	0.215561750651034
other	P	P037	0.192671723051375
other	P	P040	0
other	P	P041	0
other T	H	H002	0.644531167365943
other T	H	H004	0.40597117052583
other T	H	H008	1.51651
other T	H	H043	0.511535623307718
other T	H	H044	0.319181460732077
other T	H	H048	0.925153107954417
other T	H	H050	0.415840922478549
other T	H	H054	0.488005333218581
other T	H	H059	0.845308528966958
other T	P	H004	0
other T	P	P002	0.328984831863572
other T	P	P006	0.47094096713552
other T	P	P007	0.716257191585334
other T	P	P008	0.577872690488059
other T	P	P010	0.367312969634284
other T	P	P014	1.46431
other T	P	P015	0.789102976600858
other T	P	P016	0.847398058146699
other T	P	P017	0.905703549200855
other T	P	P018	0.970652443188769
other T	P	P019	0.380458378263802
other T	P	P020	0.585269200542982
other T	P	P021	0.509952543548693
other T	P	P023	0.4013907762515
other T	P	P024	0.41562655877565
other T	P	P025	0.465491693094778
other T	P	P026	1.42987
other T	P	P027	0.995671421639605
other T	P	P028	1.0869
other T	P	P029	1.67541
other T	P	P030	0.575678675172211
other T	P	P034	0.720223612256188
other T	P	P037	0.618688868923918
other T	P	P040	0.850708403955195
other T	P	P041	0.570350483638792

### Sheet: S3. Mean Expression  Monocytes
Cell Type	Group	Patient	Mean PDE4B Expression
Classical monocytes	H	H002	0.548412070420046
Classical monocytes	H	H004	0.296947396563641
Classical monocytes	H	H008	0.501250866261555
Classical monocytes	H	H043	0.259125034746481
Classical monocytes	H	H044	0.361852811870418
Classical monocytes	H	H048	0.351341481529053
Classical monocytes	H	H050	0.602897908876495
Classical monocytes	H	H054	0.216722639272945
Classical monocytes	H	H059	0.14297595388102
Classical monocytes	P	P002	0.330465940645296
Classical monocytes	P	P006	0.282447407465129
Classical monocytes	P	P007	0.398204874047503
Classical monocytes	P	P008	0.394551372326777
Classical monocytes	P	P010	0.38980646230063
Classical monocytes	P	P014	0.669134494313138
Classical monocytes	P	P015	0.295033390316522
Classical monocytes	P	P016	0.234013329011079
Classical monocytes	P	P017	0.677001705449312
Classical monocytes	P	P018	0.439405129286139
Classical monocytes	P	P019	0.343329058938989
Classical monocytes	P	P020	0.32998350982095
Classical monocytes	P	P021	0.40797115220544
Classical monocytes	P	P023	0.383994995610088
Classical monocytes	P	P024	0.246832540461601
Classical monocytes	P	P025	0.4386309904486
Classical monocytes	P	P026	11072620493017
Classical monocytes	P	P027	0.559263225895279
Classical monocytes	P	P028	0.346625210629253
Classical monocytes	P	P029	0.389528289758935
Classical monocytes	P	P030	0.332018569620304
Classical monocytes	P	P034	0.335922611736543
Classical monocytes	P	P037	0.587581127136209
Classical monocytes	P	P040	0.609185823026772
Classical monocytes	P	P041	0.368424767316725
Intermediate monocytes	H	H002	0.408450133139762
Intermediate monocytes	H	H004	0.270719095552711
Intermediate monocytes	H	H008	0.490363928466234
Intermediate monocytes	H	H043	0.26852331426892
Intermediate monocytes	H	H044	0.375647388115709
Intermediate monocytes	H	H048	0.31876921171654
Intermediate monocytes	H	H050	0.632636958811198
Intermediate monocytes	H	H054	0.432464722676991
Intermediate monocytes	H	H059	0.298952134817652
Intermediate monocytes	P	H054	20767337617138
Intermediate monocytes	P	P002	0.735152898602476
Intermediate monocytes	P	P006	0.38443490709181
Intermediate monocytes	P	P007	0.531199293736307
Intermediate monocytes	P	P008	0.460846745806289
Intermediate monocytes	P	P010	0.571410441548418
Intermediate monocytes	P	P014	105464404904659
Intermediate monocytes	P	P015	0.417607291744468
Intermediate monocytes	P	P016	0.257156278282578
Intermediate monocytes	P	P017	0.487053947243017
Intermediate monocytes	P	P018	0.732631390681903
Intermediate monocytes	P	P019	0.275549927267631
Intermediate monocytes	P	P020	0.543045131251139
Intermediate monocytes	P	P021	0.519976029760843
Intermediate monocytes	P	P023	0.477181242292743
Intermediate monocytes	P	P024	0.255871212447991
Intermediate monocytes	P	P025	0.403544641075515
Intermediate monocytes	P	P026	0.631355451622249
Intermediate monocytes	P	P027	0.539885552098725
Intermediate monocytes	P	P028	0.206394372815644
Intermediate monocytes	P	P029	0.412313561167248
Intermediate monocytes	P	P030	0.306276071657379
Intermediate monocytes	P	P034	0.469785883611571
Intermediate monocytes	P	P037	0.698448123295202
Intermediate monocytes	P	P040	0.716750509650518
Intermediate monocytes	P	P041	0.377623659820771
Non-classical monocytes	H	H002	0.254015343707712
Non-classical monocytes	H	H004	0.41480670802926
Non-classical monocytes	H	H008	0.714758733779695
Non-classical monocytes	H	H043	0.414671062144081
Non-classical monocytes	H	H044	0.343132730826471
Non-classical monocytes	H	H048	0.49729874853995
Non-classical monocytes	H	H050	0.805482687890651
Non-classical monocytes	H	H054	0.882790869836889
Non-classical monocytes	H	H059	0.185503307766184
Non-classical monocytes	P	H004	0
Non-classical monocytes	P	P002	0.936290591184763
Non-classical monocytes	P	P006	0.751228533212105
Non-classical monocytes	P	P007	0.567969394542258
Non-classical monocytes	P	P008	0.46539892625714
Non-classical monocytes	P	P010	101391250036053
Non-classical monocytes	P	P014	148137388190613
Non-classical monocytes	P	P015	0.568633823233205
Non-classical monocytes	P	P016	0.335997319655054
Non-classical monocytes	P	P017	0.681077045676804
Non-classical monocytes	P	P018	0.884958943760716
Non-classical monocytes	P	P019	0.380134150759219
Non-classical monocytes	P	P020	0.738807569178616
Non-classical monocytes	P	P021	0.592080947393124
Non-classical monocytes	P	P023	0.549727522510715
Non-classical monocytes	P	P024	0.417320503629753
Non-classical monocytes	P	P025	0.376480630764624
Non-classical monocytes	P	P026	0.542346897992162
Non-classical monocytes	P	P027	0.732991879258626
Non-classical monocytes	P	P028	0.256281356719901
Non-classical monocytes	P	P029	0.861941110059298
Non-classical monocytes	P	P030	0.456501189182431
Non-classical monocytes	P	P034	108473603328336
Non-classical monocytes	P	P037	115232760853355
Non-classical monocytes	P	P040	0.998448544834817
Non-classical monocytes	P	P041	0.381270513436453
Interferon-stimulated monocytes	H	H002	0.921112648563315
Interferon-stimulated monocytes	H	H004	0.46571073510605
Interferon-stimulated monocytes	H	H008	0.817570736470168
Interferon-stimulated monocytes	H	H043	0.259455034534809
Interferon-stimulated monocytes	H	H044	0.610408586421231
Interferon-stimulated monocytes	H	H048	0.602078824020955
Interferon-stimulated monocytes	H	H050	0.798913367233263
Interferon-stimulated monocytes	H	H054	0.420515472741649
Interferon-stimulated monocytes	H	H059	0.21950773187631
Interferon-stimulated monocytes	P	H004	0
Interferon-stimulated monocytes	P	P002	0.681924417632872
Interferon-stimulated monocytes	P	P006	0.434424628348568
Interferon-stimulated monocytes	P	P007	0.607210749897305
Interferon-stimulated monocytes	P	P008	0.660297597502887
Interferon-stimulated monocytes	P	P010	0.575018596885949
Interferon-stimulated monocytes	P	P014	0.847838956861153
Interferon-stimulated monocytes	P	P015	0.579574408382746
Interferon-stimulated monocytes	P	P016	0.395977880217359
Interferon-stimulated monocytes	P	P017	0.794053310136954
Interferon-stimulated monocytes	P	P018	0.738884782875259
Interferon-stimulated monocytes	P	P019	0.586124267096591
Interferon-stimulated monocytes	P	P020	0.501666246981457
Interferon-stimulated monocytes	P	P021	0.661266751344919
Interferon-stimulated monocytes	P	P023	0.566200307257736
Interferon-stimulated monocytes	P	P024	0.383482074047489
Interferon-stimulated monocytes	P	P025	0.539330790691827
Interferon-stimulated monocytes	P	P026	0.837639090315191
Interferon-stimulated monocytes	P	P027	0.838443861560848
Interferon-stimulated monocytes	P	P028	0.687741478501938
Interferon-stimulated monocytes	P	P029	0.483279624593937
Interferon-stimulated monocytes	P	P030	0.543645409717028
Interferon-stimulated monocytes	P	P034	0.464727399470785
Interferon-stimulated monocytes	P	P037	0.735144246294787
Interferon-stimulated monocytes	P	P040	0.783126887639102
Interferon-stimulated monocytes	P	P041	0.515820228440286

### Sheet: S4. Mean Expression B cells
Cell Type	Group	Patient	Mean PDE4B Expression
Naive	H	H002	1.07528
Naive	H	H004	0.706179
Naive	H	H043	0.775037
Naive	H	H044	0.474663
Naive	H	H048	1.79698
Naive	H	H050	0.692255
Naive	H	H054	1.29421
Naive	H	H059	1.56713
Naive	P	H004	0
Naive	P	P002	0.672146
Naive	P	P007	1.4609
Naive	P	P008	0.910703
Naive	P	P010	1.10898
Naive	P	P014	2.05733
Naive	P	P015	1.10214
Naive	P	P016	1.71997
Naive	P	P017	1.442
Naive	P	P018	1.93739
Naive	P	P019	0.566361
Naive	P	P020	1.33291
Naive	P	P021	1.37378
Naive	P	P023	1.55753
Naive	P	P024	1.19463
Naive	P	P025	1.07764
Naive	P	P026	1.30306
Naive	P	P027	1.65127
Naive	P	P028	1.98923
Naive	P	P029	1.94318
Naive	P	P034	1.84368
Naive	P	P037	1.23976
Naive	P	P040	1.71341
Naive	P	P041	1.08164
Memory	H	H002	1.65513
Memory	H	H004	0.742796
Memory	H	H043	0.954832
Memory	H	H044	0.731477
Memory	H	H048	1.79217
Memory	H	H050	1.2194
Memory	H	H054	1.57846
Memory	H	H059	1.67237
Memory	P	P002	0.929861
Memory	P	P007	1.61532
Memory	P	P008	1.25209
Memory	P	P010	0.996664
Memory	P	P014	1.92238
Memory	P	P015	1.28745
Memory	P	P016	1.67256
Memory	P	P017	1.34411
Memory	P	P018	2.01967
Memory	P	P019	0.575292
Memory	P	P020	1.2705
Memory	P	P021	1.35758
Memory	P	P023	1.38805
Memory	P	P024	1.26916
Memory	P	P025	1.70819
Memory	P	P026	1.64812
Memory	P	P027	2.0122
Memory	P	P028	2.04858
Memory	P	P029	1.88171
Memory	P	P034	1.88559
Memory	P	P037	1.43802
Memory	P	P040	1.68454
Memory	P	P041	1.51168
Memory (Class Switched)	H	H002	0.724172
Memory (Class Switched)	H	H004	0.461989
Memory (Class Switched)	H	H043	0.594602
Memory (Class Switched)	H	H044	0.414053
Memory (Class Switched)	H	H048	1.13305
Memory (Class Switched)	H	H050	0.656577
Memory (Class Switched)	H	H054	0.48727
Memory (Class Switched)	H	H059	1.24823
Memory (Class Switched)	P	P002	0.221835
Memory (Class Switched)	P	P007	0.761443
Memory (Class Switched)	P	P008	0.756215
Memory (Class Switched)	P	P010	0.621972
Memory (Class Switched)	P	P014	1.25534
Memory (Class Switched)	P	P015	0.88732
Memory (Class Switched)	P	P016	0.837994
Memory (Class Switched)	P	P017	0.748888
Memory (Class Switched)	P	P018	1.31173
Memory (Class Switched)	P	P019	0.539488
Memory (Class Switched)	P	P020	0.572541
Memory (Class Switched)	P	P021	0.829688
Memory (Class Switched)	P	P023	0.85432
Memory (Class Switched)	P	P024	0.589965
Memory (Class Switched)	P	P025	0.985175
Memory (Class Switched)	P	P026	0.967255
Memory (Class Switched)	P	P027	1.05921
Memory (Class Switched)	P	P028	1.22004
Memory (Class Switched)	P	P029	0.974068
Memory (Class Switched)	P	P034	0.949903
Memory (Class Switched)	P	P037	1.02648
Memory (Class Switched)	P	P040	1.12185
Memory (Class Switched)	P	P041	0.80793
Transitional	H	H002	1.11869
Transitional	H	H004	0.925305
Transitional	H	H043	0.43947
Transitional	H	H044	0.209913
Transitional	H	H048	1.49528
Transitional	H	H050	0.494569
Transitional	H	H054	0.652969
Transitional	H	H059	1.61999
Transitional	P	P002	0.497244
Transitional	P	P007	1.32041
Transitional	P	P008	0.630457
Transitional	P	P010	0.896339
Transitional	P	P014	1.14243
Transitional	P	P015	1.2067
Transitional	P	P016	1.55358
Transitional	P	P017	1.20694
Transitional	P	P018	2.20931
Transitional	P	P019	0.624558
Transitional	P	P020	1.39889
Transitional	P	P021	1.2045
Transitional	P	P023	0.768386
Transitional	P	P024	0.726017
Transitional	P	P025	0.86301
Transitional	P	P026	1.39239
Transitional	P	P027	1.36773
Transitional	P	P028	1.97204
Transitional	P	P029	1.18924
Transitional	P	P034	1.6656
Transitional	P	P037	1.08892
Transitional	P	P040	1.09429
Transitional	P	P041	0.849673
Activated Memory	H	H002	0.840294
Activated Memory	H	H004	0.59391
Activated Memory	H	H043	0.602618
Activated Memory	H	H044	0.38516
Activated Memory	H	H048	1.09772
Activated Memory	H	H050	0.759313
Activated Memory	H	H054	1.0383
Activated Memory	H	H059	1.23012
Activated Memory	P	H004	2.73631
Activated Memory	P	P002	0.297244
Activated Memory	P	P007	0.998259
Activated Memory	P	P008	0.713903
Activated Memory	P	P010	0.893261
Activated Memory	P	P014	1.46133
Activated Memory	P	P015	0.604349
Activated Memory	P	P016	1.17672
Activated Memory	P	P017	0.899514
Activated Memory	P	P018	1.4671
Activated Memory	P	P019	0.51849
Activated Memory	P	P020	0.859488
Activated Memory	P	P021	1.11752
Activated Memory	P	P023	0.741909
Activated Memory	P	P024	0.721961
Activated Memory	P	P025	1.00952
Activated Memory	P	P026	1.80653
Activated Memory	P	P027	0.914753
Activated Memory	P	P028	1.74597
Activated Memory	P	P029	1.43253
Activated Memory	P	P034	1.01671
Activated Memory	P	P037	1.33145
Activated Memory	P	P040	1.52432
Activated Memory	P	P041	1.09221
Proliferating Plasmablast	H	H002	0.361282
Proliferating Plasmablast	H	H004	0.6583
Proliferating Plasmablast	H	H044	0.98707
Proliferating Plasmablast	H	H050	2.96067
Proliferating Plasmablast	H	H054	1.23071
Proliferating Plasmablast	H	H059	0.758039
Proliferating Plasmablast	P	P002	0.440397
Proliferating Plasmablast	P	P007	0.803149
Proliferating Plasmablast	P	P010	0.289317
Proliferating Plasmablast	P	P015	0.3079
Proliferating Plasmablast	P	P016	0.393718
Proliferating Plasmablast	P	P017	0
Proliferating Plasmablast	P	P018	1.3973
Proliferating Plasmablast	P	P019	0.798878
Proliferating Plasmablast	P	P020	0.806135
Proliferating Plasmablast	P	P021	0.448031
Proliferating Plasmablast	P	P025	0.254038
Proliferating Plasmablast	P	P028	0.521475
Proliferating Plasmablast	P	P034	0.773762
Proliferating Plasmablast	P	P037	1.21538

### Sheet: S5. Mean Expression CD8+ T
Cell Type	Group	Patient	Mean PDE4B Expression
Cytotoxic Effector	H	H002	0.232341
Cytotoxic Effector	H	H004	0.305107
Cytotoxic Effector	H	H008	1.27969
Cytotoxic Effector	H	H043	0.257281
Cytotoxic Effector	H	H044	0.254228
Cytotoxic Effector	H	H048	0.652038
Cytotoxic Effector	H	H050	0.25467
Cytotoxic Effector	H	H059	0.330145
Cytotoxic Effector	P	P002	0.234424
Cytotoxic Effector	P	P006	0.276826
Cytotoxic Effector	P	P007	0.308547
Cytotoxic Effector	P	P008	0.381517
Cytotoxic Effector	P	P010	0.193901
Cytotoxic Effector	P	P014	0.973531
Cytotoxic Effector	P	P016	0.472325
Cytotoxic Effector	P	P017	0.708432
Cytotoxic Effector	P	P018	0.586459
Cytotoxic Effector	P	P019	0.113833
Cytotoxic Effector	P	P021	0.247167
Cytotoxic Effector	P	P023	0.318005
Cytotoxic Effector	P	P025	0.317436
Cytotoxic Effector	P	P026	1.31906
Cytotoxic Effector	P	P027	0.537646
Cytotoxic Effector	P	P028	0.744564
Cytotoxic Effector	P	P029	1.31627
Cytotoxic Effector	P	P030	0.42499
Cytotoxic Effector	P	P034	0.460675
Cytotoxic Effector	P	P037	0.33952
Cytotoxic Effector	P	P041	0.488571
Naive/Central Memory	H	H002	0.140336
Naive/Central Memory	H	H004	0.337472
Naive/Central Memory	H	H008	0.985167
Naive/Central Memory	H	H043	0.215145
Naive/Central Memory	H	H044	0.325128
Naive/Central Memory	H	H048	0.432752
Naive/Central Memory	H	H050	0.476916
Naive/Central Memory	H	H059	0.615741
Naive/Central Memory	P	P002	0.165716
Naive/Central Memory	P	P006	0.474449
Naive/Central Memory	P	P007	0.457457
Naive/Central Memory	P	P008	0.239839
Naive/Central Memory	P	P010	0.282666
Naive/Central Memory	P	P014	1.52905
Naive/Central Memory	P	P016	0.26929
Naive/Central Memory	P	P017	0.431498
Naive/Central Memory	P	P018	1.52551
Naive/Central Memory	P	P019	0.204923
Naive/Central Memory	P	P021	0.248811
Naive/Central Memory	P	P023	0.0627194
Naive/Central Memory	P	P025	0.233726
Naive/Central Memory	P	P026	0.174495
Naive/Central Memory	P	P027	0.381587
Naive/Central Memory	P	P028	0.606101
Naive/Central Memory	P	P029	1.46854
Naive/Central Memory	P	P030	0.253363
Naive/Central Memory	P	P034	0.447507
Naive/Central Memory	P	P037	0.0660837
Naive/Central Memory	P	P041	0.286995
Memory	H	H002	0.225999
Memory	H	H004	0.456619
Memory	H	H008	1.2819
Memory	H	H043	0.406109
Memory	H	H044	0.498402
Memory	H	H048	1.08492
Memory	H	H050	0.884221
Memory	H	H059	1.30789
Memory	P	P002	0.36714
Memory	P	P006	0.676817
Memory	P	P007	0.937959
Memory	P	P008	0.318329
Memory	P	P010	0.384383
Memory	P	P014	1.02663
Memory	P	P016	0.617544
Memory	P	P017	1.07264
Memory	P	P018	0.907897
Memory	P	P019	0.178531
Memory	P	P021	0.427096
Memory	P	P023	0.651762
Memory	P	P025	0.779327
Memory	P	P026	1.69578
Memory	P	P027	0.743749
Memory	P	P028	0.994248
Memory	P	P029	1.92272
Memory	P	P030	0.551225
Memory	P	P034	1.04217
Memory	P	P037	0.678733
Memory	P	P041	0.76665
Stressed	H	H002	0
Stressed	H	H004	0
Stressed	H	H008	1.41568
Stressed	H	H043	0
Stressed	H	H044	0.209651
Stressed	H	H048	0
Stressed	H	H050	0.321702
Stressed	H	H059	0
Stressed	P	P002	0.357998
Stressed	P	P006	0.162204
Stressed	P	P007	0.201695
Stressed	P	P008	0
Stressed	P	P010	0
Stressed	P	P014	0.837259
Stressed	P	P017	0.721494
Stressed	P	P018	0.220387
Stressed	P	P019	0
Stressed	P	P021	0.932239
Stressed	P	P023	0.273485
Stressed	P	P025	0.870867
Stressed	P	P026	0.714678
Stressed	P	P027	0
Stressed	P	P028	0.327925
Stressed	P	P029	1.39901
Stressed	P	P030	0.513743
Stressed	P	P034	0.159999
Stressed	P	P037	0.513709
Stressed	P	P041	0.810256

### Sheet: S6. Clinical Correlations
Variable	Statistic	df	p_value	p_adj	n
Sex	0.649351	2	0.722762	0.822578	25
ILD	0.536616	2	0.764672	0.822578	25
dcSSc	2.21354	2	0.330625	0.822578	25
Scl70	1.63909	2	0.440631	0.822578	25
ACA	1.91761	2	0.38335	0.822578	25
Digital ulcers T0	0.390625	2	0.822578	0.822578	25
Immunosuppressant	0.390625	2	0.822578	0.822578	25
